# ecDNA replication is disorganised and vulnerable to replication stress

**DOI:** 10.1101/2025.03.22.644567

**Authors:** Jedrzej J. Jaworski, Pauline L. Pfuderer, Pawel Czyz, Gianluca Petris, Michael A. Boemo, Julian E. Sale

## Abstract

Extrachromosomal DNA (ecDNA) is a critical driver of cancer progression, contributing to tumour growth, evolution, and therapeutic resistance through oncogene amplification. Despite its significance, the replication of ecDNA remains poorly understood. In this study, we investigated the replication dynamics of ecDNA using high-resolution replication timing analysis (Repli-seq) and DNAscent, a method for measuring origin firing and replication fork movement based on ultra-long read Oxford Nanopore Sequencing, that we applied to both bulk DNA and to ecDNA isolated with FACS-based Isolation of Native ecDNA (FINE), a new method for isolating intact, chromatinised ecDNA without DNA or protein digestion. We demonstrate that ecDNA in the COLO 320DM colorectal cancer cell line exhibits largely asynchronous replication throughout the S phase, contrasting with the conserved replication timing of the corresponding normal linear chromosomal DNA in RPE-1 cells and the chromosomally reintegrated ecDNA in COLO 320HSR, which forms a homogeneously staining region. Replication origins on ecDNA are redistributed, and replication forks exhibit reduced velocity and increased stalling, particularly near the c-*MYC* oncogene. Under replication stress induced by hydroxyurea treatment, ecDNA replication is further compromised, leading to altered origin activation, reduced fork velocity and eventual ecDNA depletion from cells. Our findings reveal fundamental differences in the replication dynamics of ecDNA, providing insights that could inform the development of therapies targeting ecDNA-associated oncogene amplification in cancer.
