## Supplementary Table 1 for "ecDNA replication is disorganised and vulnerable to replication stress"

### Sheet: 20250228_overview_table
replicate_name	cell_line	treatment	platform	enrichment_strategy	ecDNA_enrichment_ratio	N50	mean_read_length	median_read_length	left_forks_hg38	cleaned_left_forks_hg38	left_forks_ecDNA	cleaned_left_forks_ecDNA	right_forks_hg38	cleaned_right_forks_hg38	right_forks_ecDNA	cleaned_right_forks_ecDNA	origins_hg38	terminations_hg38	origins_ecDNA	terminations_ecDNA
DM_HU_rep1	Colo320DM	HU	PromethION			96.8	76211.6	63691	6764	3447	237	129	6695	3223	280	148	1049	907	25	31
DM_HU_rep2	Colo320DM	HU	PromethION			94.89	74687.8	61794	6242	3160	251	127	6321	3080	265	124	976	838	40	29
DM_HU_rep3	Colo320DM	HU	PromethION			98.61	78322.3	66200	7365	3784	305	153	7402	3715	406	206	1105	1006	51	55
DM_untreated_rep1	Colo320DM	untreated	PromethION	no_enrichment	0.0483193	91.68	72233.3	59675	4719	2474	173	87	4788	2487	249	148	489	476	22	16
DM_untreated_rep2	Colo320DM	untreated	PromethION	adaptive_sampling for Chr8	0.3526783690533155	116.49	84580.5	63433	942	556	323	194	954	526	351	192	106	106	30	36
DM_untreated_rep3	Colo320DM	untreated	PromethION	no_enrichment	0.047993	106.37	80903.5	64615	3449	1842	142	77	3353	1710	152	86	448	354	15	12
DM_untreated_rep4	Colo320DM	untreated	PromethION	no_enrichment	0.048741	97.8	74111.4	57820	2351	1257	107	51	2317	1226	123	72	269	255	14	13
HSR_untreated_rep1	Colo320HSR	untreated	PromethION			53.52	47436.5	37040	284	135	79	38	267	132	49	17	20	20	6	4
HSR_untreated_rep2	Colo320HSR	untreated	PromethION			74.67	60669.9	48406	1253	554	40	14	1203	539	34	12	148	117	9	4
HSR_untreated_rep3	Colo320HSR	untreated	PromethION			81.51	64857.6	51687	3818	1855	116	50	3744	1740	78	30	469	380	14	11
HSR_untreated_rep4	Colo320HSR	untreated	PromethION			89.61	70246.6	56542.5	3544	1720	119	59	3537	1709	70	26	478	433	14	14
dev_FACS_1	Colo320DM	untreated	MinION	FACS_enriched	0.4902250092216894	31.15	31098.3	27246.5	6		4		5		4		0	0	0	0
dev_FACS_2	Colo320DM	untreated	MinION	FACS_enriched	0.5881488736532811	51.96	45699.7	38351	38		29		43		34		7	4	6	4
dev_FACS_3	Colo320DM	untreated	MinION	Pulse field	0.0454177	27.41	27908.1	25498.5	12		2		14		2		0	1	0	0
dev_FACS_4	Colo320DM	untreated	MinION	FACS_enriched	0.5973527719163629	34.75	33553	28809	7		2		7		4		1	1	0	1
dev_PFGE	Colo320DM	untreated	MinION	FACS_enriched	0.4846340171069563	43.28	39796.8	32901	28		11		39		16		2	0	2	0
